# Five new *Caenorhabditis* species from Indonesia provide exceptions to Haldane’s rule and partial fertility of interspecific hybrids

**DOI:** 10.1101/2025.05.14.653126

**Authors:** Mia Prastika Devi, Elkana Haryoso, Emha Ilhami Rais, Anggik Karuniawan, Minhajul Qowim Yahya, Aurélien Richaud, John Wang, Matthew V. Rockman, Hagus Tarno, Marie-Anne Félix

## Abstract

Given the interest in the biogeography and diversity of the *Caenorhabditis* genus, we established a collection of these nematodes from field surveys on four Indonesian islands. We isolated over 60 *Caenorhabditis* strains belonging to ten species. Five species were previously known from other locations: *C. briggsae*, which was predominant, *C. tropicalis, C. nigoni, C. brenneri* and *C. elegans*. The five other species are new, and we describe them here as *Caenorhabditis indonesiana, Caenorhabditis malino, Caenorhabditis ceno, Caenorhabditis brawijaya* and *Caenorhabditis ubi*. RNA sequence analysis of 1,861 orthologous genes placed all species from Indonesia in the *Elegans* group of *Caenorhabditis* species. Four of the new species belong to a *Sinica* subclade of species so far only found in an East Asia-Indo-Pacific world region. The fifth new species, *C. indonesiana*, appears as the sister of the *C. tropicalis*-*C. wallacei* pair, both also found in Indonesia. The present findings are thus consistent with diversification in the *Elegans* group having occurred in this world region. Crosses between closely related species showed counterexamples to Haldane’s “rule”: for two pairs of species, in one cross direction we only found hybrid males. In addition, we found a pair of species that could partially interbreed: *Caenorhabditis ubi* (East Java) with *C*. sp. 41 (Solomon islands), with the hybrid males in one cross direction being fertile. Such closesly related species pairs are good models for genetic studies of incompatibilities arising during speciation.

**Summary:** This work addresses their biodiversity, phylogenetic relationships and genetic incompatibilities of *Caenorhabditis* nematodes, which are laboratory model organisms. Through field studies, the authors isolated 60 *Caenorhabditis* strains in Indonesia, representing ten species, including five new. From RNA sequencing and phylogenetic reconstruction, all ten species belong to the *Elegans* group of *Caenorhabditis*. In crosses between closely related species, the hybrid progeny can be all females, abiding by Haldane’s rule, but in other cases all males. In one species pair, partially fertile hybrids are produced in one cross direction. These closely related species are good models for studying genetic incompatibilities.
