## Supplementary material for "Five new *Caenorhabditis* species from Indonesia provide exceptions to Haldane’s rule and partial fertility of interspecific hybrids": Table S1

### Sheet: Batu apple orchard (1)
Sample ID	Date	Landscape	Sample type	Latitude, Longitude	Elevation (meters)	Observations	Isolation name	Strain 1	Species
apple	2024-04-17	orchard	soil in apple orchard	-7.8066732, 112.5209487	1277	Caenorhabditis	apple	HPT1	briggsae
				LEGEND
Total Caenorhabditis = 1				Positive for Caenorhabditis:		Female-male
						Selfing

### Sheet: Batu forest (11)
Sample ID	Date	Landscape	Sample type	Latitude, Longitude	Elevation (meters)	Observations	Isolation name	Strain 1	Species
B1	2024-04-28	forest with some culture	rotting goiavas	-7.800708, 112.515721	1300	Caenorhabditis	B1.2	HPT2	briggsae
B2	2024-04-28	forest with some culture	rotting jackfruit	-7.800665, 112.515676	1300
B3	2024-04-28	forest with some culture	rotting goiavas	-7.800665, 112.515810	1300	Caenorhabditis	B3.11	HPT3	sp. 77 = indonesiana
B4	2024-04-28	forest with some culture	heap of rotting leaves	-7.80134, 112.5168	1315
B5	2024-04-28	forest with some culture	rotting leaves, Hydrangea	-7.801594, 112.517286	1310	Caenorhabditis	B5.1	HPT4	briggsae
B6	2024-04-28	forest with some culture	rotting goiavas	-7.802884, 112.516456	1290
B7	2024-04-28	forest with some culture	rotting Brugmansia flowers	-7.803, 112.516	1280
B8	2024-04-28	forest with some culture	rotting stems (taro-like plant)	-7.805174, 112.516853	1260
B9	2024-04-28	forest with some culture	dead insect	-7.8031, 112.5159	1280
B10	2024-04-28	forest with some culture	rotting Brugmansia flowers	-7.805005, 112.516905	1260	Caenorhabditis	B10.1	HPT5	sp. 81 = ubi (type strain)
B11	2024-04-28	forest with some culture	rotting leaves (Monocot)	-7.806037, 112.517074	1250
B12	2024-04-28	forest with some culture	live annelid	-7.80529, 112.51641	1280
B13	2024-04-28	forest with some culture	rotting banana pseudostems	-7.802828, 112.518117	1305
B14	2024-04-28	forest with some culture	rotting stems (taro-like plant)	-7.8035, 112.516	1280
B15	2024-04-28	forest with some culture	rotting goiavas	-7.80292, 112.51641	1290
B16	2024-04-28	forest with some culture	rotting leaves	-7.804742, 112.516223	1280	Caenorhabditis	B16.1	HPT6	briggsae
B17	2024-04-28	forest with some culture	rotting leaves, Hydrangea	-7.804727, 112.516130	1280	Caenorhabditis	B17.1	HPT7	briggsae
B18	2024-04-28	forest with some culture	rotting Brugmansia flowers	-7.80504, 112.51691	1255	Caenorhabditis	B18.1	HPT8	briggsae
B20	2024-04-28	forest with some culture	rotting banana pseudostems	-7.804, 112.516	1280
B21	2024-04-28	forest with some culture	rotting flowers, Spathodea campanulata	-7.803102, 112.515932	1280	Caenorhabditis with males	B21.1	HPT9	briggsae
B22	2024-04-28	forest with some culture	rotting banana pseudostems	-7.803203, 112.516220	1280
B23	2024-04-28	forest with some culture	rotting banana flower	-7.803387, 112.516604	1280	Caenorhabditis	B23.1	HPT10	sp. 77 = indonesiana (type strain)
B24	2024-04-28	forest with some culture	rotting banana pseudostems	-7.80367, 112.51670	1278
B25	2024-04-28	forest with some culture	rotting Brugmansia flowers	-7.80, 112.516	1300	Caenorhabditis	B25.1	HPT11	briggsae
B26	2024-04-28	forest with some culture	rotting leaves (Monocot)	-7.79981, 112.51600	1300	Caenorhabditis	B26.1	HPT12	briggsae
				Those with less digits are imprecise		Female-male	Positive for Caenorhabditis
						Selfing
Samples plated on 29 and 30 April; some brought back to Paris: numbered from .11
Total Caenorhabditis = 11
When not otherwise indicated the decomposing plant material (flowers, fruits) was collected on the ground

### Sheet: UB Forest (10 strains)
Sample ID	Date	Landscape	Sample type	Latitude, Longitude	Elevation (meters)	Cultures	Isolation name	Strain 1	Species	Isolation name 2	Strain 2	Species
U1	2024-05-01	forest with some culture	rotting leaves, taro-like plant	-7.82358, 112.57998	1257
U2	2024-05-01	forest with some culture	rotting stem, taro-like plant	-7.8236203, 112.5800699	1260
U3	2024-05-01	forest with some culture	leaf litter	-7.8240522, 112.5795463	1266	Caenorhabditis	U3.1	HPT13	briggsae
U4	2024-05-01	forest with some culture	ginger leaves	-7.8237128, 112.583362	1270
U5	2024-05-01	forest with some culture	Etlingera leaves	-7.822729, 112.5810425	1277
U6	2024-05-01	forest with some culture	fungi on fallen tree	-7.8227882, 112.5811428	1291
U7	2024-05-01	forest with some culture	fungi on fallen tree	-7.822772, 112.581178	1253
U8	2024-05-01	forest with some culture	fungi on fallen tree	-7.822772, 112.581178	1253
U9	2024-05-01	forest with some culture	fungi on fallen tree	-7.822772, 112.581178	1253
U10	2024-05-01	forest with some culture	rotting wood	-7.8227933, 112.5811993	1253
U11	2024-05-01	forest with some culture	forest leaf litter	-7.8228179, 112.5814902	1264
U12	2024-05-01	forest with some culture	rotting leaf stalk, tree fern	-7.8232357, 112.5815432	1285
U13	2024-05-01	forest with some culture	live annelid	-7.8232372, 112.5815578	1286
U14	2024-05-01	forest with some culture	rotting fern root	-7.8244638, 112.5817184	1298
U15	2024-05-01	forest with some culture	Carya fruit	-7.824385, 112 5816336	1290
U16	2024-05-01	forest with some culture	rotting banana pseudostem	-7 8244009, 112.5820033	1293	Caenorhabditis	U16.11	HPT14	sp. 77 = indonesiana
U17	2024-05-01	forest with some culture	tree fern stem	-7.82372, 112.5841406	1320	Caenorhabditis	U17.1	HPT15	sp. 77 = indonesiana
U18	2024-05-01	forest with some culture	rotting Sechium fruits (chayote)	-7.8225116, 112.5857063	1335
U19	2024-05-01	forest with some culture	Aframomum stem	-7.822561, 112.5870957	1343	Caenorhabditis	U19.1	HPT16	briggsae	U19.2	HPT17	sp. 77 = indonesiana
U20	2024-05-01	forest with some culture	unidentified	-7.822775, 112.587014	1315
U21	2024-05-01	forest with some culture	annelid	-7.8230729, 112.586825	1354
U22	2024-05-01	forest with some culture	tree leaves litter	-7.8234117, 112.5873372	1366	Caenorhabditis	U22.1	HPT18	briggsae
U23	2024-05-01	forest with some culture	fern stem	-7.8234172, 112.5873439	1368
U24	2024-05-01	forest with some culture	rotting banana pseudostem	-7.8235187, 112.5881514	1378	Caenorhabditis	U24.1	HPT19	briggsae
U25	2024-05-01	forest with some culture	snail	-7.8262387, 112.587158	1367
U26	2024-05-01	forest with some culture	Imperata cylindrica leaves	-7.8254539, 112.5897866	1377	Caenorhabditis	U26.11	HPT20	sp. 77 = indonesiana	U26.12	HPT21	briggsae
U31	2024-05-01	forest with some culture	live slug	-7.824165, 112.577841	ca. 1200
U32	2024-05-01	forest with some culture	Buthsarana like rotting leaves	-7.823448, 112.576195	ca. 1200
U33	2024-05-01	forest with some culture	rotting banana pseudostem	-7.823906, 112.576464	ca. 1200
U34	2024-05-01	forest with some culture	rotting coffee leaves	-7.823374, 112.576646	ca. 1200
U35	2024-05-01	forest with some culture	rotting banana pseudostem	-7.824157, 112.577110	ca. 1200
U36	2024-05-01	forest with some culture	rotting banana pseudostem	-7.823945, 112.576291	ca. 1200
U37	2024-05-01	forest with some culture	live snail	-7.823964, 112.576374	ca. 1200
U38	2024-05-01	forest with some culture	rotting banana pseudostem	-7.824175, 112.577061	ca. 1200
U39	2024-05-01	forest with some culture	rotting Ficus leaves??	-7.824226, 112.577208	ca. 1200
U40	2024-05-01	forest with some culture	rotting mustard (Brassica rapa subsp. pekinensis)	-7.822823, 112.576330	ca. 1200
U41	2024-05-01	forest with some culture	rotting banana pseudostem	-7.822210, 112.576909	ca. 1200
U42	2024-05-01	forest with some culture	rotting banana flower	-7.821921, 112.576997	ca. 1200
U43	2024-05-01	forest with some culture	live snail	-7.821436, 112.576956	ca. 1200
U27	2024-05-01	orchard	rotting leaves of taro	-7.839617, 112.570253	1013
U28	2024-05-01	orchard	rotting oranges	-7.839663, 112.570136	1013	Caenorhabditis	U28.11	HPT22	briggsae
						Female-male	Positive for Caenorhabditis
On plates 2 May; some brought to Paris (numbered from .11)						Selfing
						Both
8 positive samples
Total Caenorhabditis strains = 10

### Sheet: Lombok (10)
Sample (not sampled in order)	Date	Location	Landscape	Sample type	Latitude, Longitude	Elevation (meters)	Cultures	Isolation name	Strain 1	Species
L1	2024-05-04	Lingsar	forest with some culture	rotting banana pseudostem	-8.533229, 116.23986	277	Caenorhabditis	L1.1	HPT23	briggsae
L2	2024-05-04	Lingsar	forest with some culture	rotting cacao fruit	-8.53221, 116.23986	279
L3	2024-05-04	Lingsar	forest with some culture	rotting banana pseudostem	-8.532248, 116.240916	292
L4	2024-05-04	Lingsar	forest with some culture	fungi on dead tree trunk	-8.532267, 116.240832	291
L5	2024-05-04	Lingsar	forest with some culture	rotting Ficus fruits (next to river)	-8.531795, 116.239193	280	Caenorhabditis	L5.1	HPT24	briggsae
L6	2024-05-04	Lingsar	forest with some culture	fresh Ficus fruits on tree	-8.531256, 116.239982	280	Caenorhabditis	L6.1	HPT25	tropicalis
L7	2024-05-04	Lingsar	forest with some culture	rotting banana pseudostem	-8.530881, 116.240612	304
L8	2024-05-04	Lingsar	forest with some culture	rotting Arenga pinnata fruits	-8.532873, 116.240465	282
L9	2024-05-04	Lingsar	forest with some culture	Ganoderma fungi on tree	-8.530756, 116.240199	292
L10	2024-05-04	Lingsar	forest with some culture	rotting rambutan	-8.527095, 116.239870	296
L11	2024-05-04	Lingsar	forest with some culture	rotting palm tree trunk	-8.529795, 116.239674	293
L12	2024-05-04	Lingsar	forest with some culture	rotting banana pseudostem	-8.52694, 116.23991	297
L13	2024-05-04	Lingsar	forest with some culture	Ganoderma fungi on tree	-8.527129, 116.24000	298
L14	2024-05-04	Lingsar	forest with some culture	rotting Ficus fruits on ground	-8.527466, 116.239667	293	Caenorhabditis	L14.1	HPT26	nigoni
L16	2024-05-04	Lingsar	forest with some culture	live annelid (ca. 10 cm long)	-8.529319, 116.239855	297
L20	2024-05-04	Lingsar	forest with some culture	rotting banana flower	-8.532297, 116.23798	273
L21	2024-05-04	Lingsar	forest with some culture	soil mound from Isoptera	-8.532157, 116.240700	291
L22	2024-05-04	Lingsar	forest with some culture	rotting Arenga pinnata fruits	-8.532175, 116.240696	290	Caenorhabditis	L22.1	HPT27	nigoni
L23	2024-05-04	Lingsar	forest with some culture	rotting small durian fruit	-8.527063, 116.240058	298
L24	2024-05-04	Lingsar	forest with some culture	live millipede	-8.531971, 116.239256	278
L25	2024-05-04	Lingsar	forest with some culture	rotting fruits with hard skin (large size)	-8.531689, 116.239865	291
L26	2024-05-04	Lingsar	forest with some culture	rotting wood	-8.530928, 116.240696	306
L27	2024-05-04	Lingsar	forest with some culture	rotting stem of taro-like plant	-8.535790, 116.241219	280
L28	2024-05-04	Lingsar	forest with some culture	rotting stem of taro-like plant	-8.528529, 116.240158	293
L29	2024-05-04	Lingsar	forest with some culture	rotting skin of cacao fruit	-8.528, 116.2401	290
L31	2024-05-04	Lingsar	forest with some culture	Ficus fruits on tree	-8.527369, 116.239541	291
L30	2024-05-04	Setiling	agroforestry	rotting fern leaves	-8.541994, 116.367081	640
L32	2024-05-04	Setiling	agroforestry	rotting skin of durian fruit	-8.541554, 116.366968	645
L33	2024-05-04	Setiling	agroforestry	rotting tubers of taro-like plant	-8.542093, 116.366808	640	Caenorhabditis	L33.1	HTP28	briggsae
L34	2024-05-04	Setiling	agroforestry	epiphyte on tree	-8.542144, 116.366587	640
L41	2024-05-04	Setiling	agroforestry	rotting durian	-8.54203, 116.3659	640
L42	2024-05-04	Setiling	agroforestry	heap of leaves	-8.542149, 116.366853	640
L43	2024-05-04	Setiling	agroforestry	rotting banana pseudostem	-8.541523, 116.366894	640
L44	2024-05-04	Setiling	agroforestry	rotting banana fruit	-8.5415, 116.3669	645	Caenorhabditis	L44.1	HTP29	briggsae
L45	2024-05-04	Setiling	agroforestry	rotting banana pseudostem (hard base)	-8.541242, 116.366988	647
L46	2024-05-04	Setiling	agroforestry	Ambrosia beetle wood damage	-8.541437, 116.367084	646
L47	2024-05-04	Setiling	agroforestry	rotting banana pseudostem	-8.541561, 116.36700	645
L48	2024-05-04	Setiling	agroforestry	banded snail, ca. 3 cm wide, about 5 m N of L47	-8.541556, 116.367000	645	Caenorhabditis	L48.1	HPT30	sp. 77 = indonesiana
L49	2024-05-04	Setiling	agroforestry	rotting cacao fruit, about 2 m N of L47	-8.541558, 116.367000	645
L50	2024-05-04	Setiling	agroforestry	rotting taro stem	-8.54200, 116.366389	643	Caenorhabditis	L50.1	HPT31	sp. 77 = indonesiana
L52	2024-05-04	Setiling	agroforestry	humus inside cavity in tree	-8.54198, 116.36669	642
L51	2024-05-05	Mandalika Beach	orchard	rotting banana pseudostem	-8.90585, 116.31861	6
L53	2024-05-05	Mandalika Beach	orchard	rotting banana pseudostem (about 15 m away)	same area	6
L54	2024-05-05	Mandalika Beach	orchard	fresh Ficus septica fruits on tree	-8.9059, 116.3186	6	Caenorhabditis, large body size, male-female	L54.1	HPT32 LOST	inopinata or sp. 35? (large, slow-growing)
L55	2024-05-05	Mandalika Beach	orchard	1 Ficus septica	same area	6
L56	2024-05-05	Mandalika Beach	orchard	rotting banana pseudostem	same area	6
							Female-male	Positive for Caenorhabditis
On plates 8 May							Selfing
Total Caenorhabditis = 10

### Sheet: Sulawesi (15 strains)
Sample ID	Date	Location	Landscape	Sample type	Latitude, Longitude	Elevation (meters)	Cultures	Isolation name	Strain 1	Species	Isolation name 2	Strain 2	Species	Isolation name 3	Strain 3	Species
S1	2024-05-06	Malino	forest park with cultures	rotting banana pseudostem	-5.243828, 119.870063	1160
S2	2024-05-06	Malino	forest park with cultures	rotting flowers, Spathodea campanulata	-5.242911, 119.868927	1140
S3	2024-05-06	Malino	forest park with cultures	rotting leaves	-5.240922, 119.869991	1140
S11	2024-05-06	Malino	forest park with cultures	rotting banana pseudostem	-5.244067, 119.869881	1172
S12	2024-05-06	Malino	forest park with cultures	rotting banana pseudostem	-5.243783, 119.869964	1162
S13	2024-05-06	Malino	forest park with cultures	rotting goiavas	-5.243764, 119.869971	1160
S14	2024-05-06	Malino	forest park with cultures	rotting Gnetum (gymnosperm) fruits	-5.242942, 119.868697	1139
S15	2024-05-06	Malino	forest park with cultures	rotting flowers, Stewartia pseudocamellia (different rotting stages)	-5.242944, 119.868592	1138	Caenorhabditis	S15.1	HPT35	sp. 78 = malinoi (type strain)
S16	2024-05-06	Malino	forest park with cultures (from picture number??)	rotting skin of lemon citrus	-5.244, 119.87	1150
S17	2024-05-06	Malino		rotting vegetal matter	unknown	ca. 1100	Caenorhabditis	S17.3	HPT36	sp. 78 = malinoi
S4	2024-05-06	Malino	fruit farm 1 (polyculture)	rotting banana pseudostem	-5.2563, 119.86386	1057	Caenorhabditis	S4.1	HPT33	tropicalis
S5	2024-05-06	Malino	fruit farm 1 (polyculture)	rotting goiava	-5.2563, 119.863862	1057
S6	2024-05-06	Malino	fruit farm 1 (polyculture)	rotting jackfruit	-5.25630, 119.863864	1057	Caenorhabditis	S6.1	HPT34	briggsae
S7	2024-05-06	Malino	fruit farm 1(polyculture)	rotting goiava	-5.256305, 119.863864	1057
S8	2024-05-06	Malino	fruit farm 1(polyculture)	rotting fruit		1055
S18	2024-05-06	Malino	fruit farm 1 (polyculture)	rotting banana fruits	-5.256498, 119.864142	1054	Caenorhabditis	S18.1	HPT37	briggsae
S19	2024-05-06	Malino	fruit farm 1 (polyculture)	rotting banana pseudostem	-5.256556, 119.864106	1045
S20	2024-05-06	Malino	fruit farm 1 (polyculture)	rotting goiava	-5.256436, 119.863992	1044
S21	2024-05-06	Malino	fruit farm 1 (polyculture)	rotting pineapple leaf base	-5.256417, 119.863806	1050
S22	2024-05-06	Malino	fruit farm 1 (polyculture)	rotting banana fruits	-5.256236, 119.863992	1049
S23	2024-05-06	Malino	fruit farm 1 (polyculture)	Terminallia-like rotting fruits	-5.256256, 119.863975	1049	Caenorhabditis (sick)	S23.2	HPT38	sp. 78 = malinoi
S24	2024-05-06	Malino	fruit farm 1 (polyculture)	rotting leaves	-5.256313, 119.863958	1058
S30	2024-05-06	Malino	fruit farm 1 (polyculture)	rotting cacao	-5.256308, 119.863962	1058
S25	2024-05-06	Malino	fruit farm 2 (polyculture)	rotting pomelo	-5.25243, 119.865124	1079
S26	2024-05-06	Malino	fruit farm 2 (polyculture)	rotting pomelo	-5.252435, 119.865124	1079	Caenorhabditis	S26.2	HPT39	tropicalis
S27	2024-05-06	Malino	fruit farm 2 (polyculture)	rotting chayote (Sechium edule)	-5.252883, 119.865112	1080	Caenorhabditis	S27.1	HPT40	sp. 78 = malinoi
S28	2024-05-06	Malino	fruit farm 2 (polyculture)	rotting passion fruit	-5.252887, 119.865142	1080	Caenorhabditis	S28.2	HPT41	sp. 78 = malinoi
S29	2024-05-06	Malino	fruit farm 2 (polyculture)	rotting mangoes	-5.252889, 119.865139	1080	Caenorhabditis	S29.1	HPT42	briggsae
S9	2024-05-06	next to lake, Lanna	forest	humus inside cavity in tree	-5.238352, 119.642354	145
S10	2024-05-06	next to lake, Lanna	forest	rotting Ganoderma fungi	-5.238167, 119.642495	145
S31	2024-05-06	next to lake, Lanna	forest	dry flat fruits on the ground	-5.238719, 119.642167	144
S32	2024-05-06	next to lake, Lanna	forest	rotting fruit (ca. 10 cm diameter)	-5.238693, 119.642269	145
S33	2024-05-06	next to lake, Lanna	forest	rotting helical dry "beans'	-5.238694, 119.642197	145
S35	2024-05-06	next to lake, Lanna	forest	rotting wood, tree on ground	-5.238297, 119.6422815	160
S36	2024-05-06	next to lake, Lanna	forest	leaf litter	-5.238297, 119.642281	160	Caenorhabditis	S36.1	HPT43	sp. 79 = ceno (type strain)
S38 (no S37)	2024-05-06	next to lake, Lanna	forest	fungi on tree S35	-5.238297, 119.6422815	160
S39	2024-05-06	next to lake, Lanna	forest	rotting yellow flowers	-5.238331, 119.642478	155	Caenorhabditis	S39.1	HPT44	sp. 79 = ceno
S40	2024-05-06	next to lake, Lanna	forest	rotting fruits with hard nut	-5.238475, 119.642578	147
S41	2024-05-06	next to lake, Lanna	forest	unidentified (maybe feces wih insect cuticles?)	-5.238139, 119.642444	162	Caenorhabditis	S41.1	HPT45	briggsae	S41.2	HPT46	sp. 77 = indonesiana	S41.3	HPT47	sp. 79 = ceno
S42	2024-05-06	next to lake, Lanna	forest	epiphyte fallen on ground	-5.238141, 119.642440	150
								Female-male	Positive for Caenorhabditis
								Selfing
On plates 8 May
Total Caenorhabditis = 13

### Sheet: Bromo (3)
Sample ID	Date	Location	Landscape	Sample type	Latitude, Longitude	Elevation (meters)	Cultures	Isolation name	Strain 1	Species
O1	11-May-24	Sukapura checkpoint, road Malang to Bromo		rotting leaves	-8.00452, 112.87035	1456
O2	11-May-24	near Bromo volcano	bushes in volcanic ash landscape	rotting leaves, quite dry	-7.934239, 112.953553	2156	Caenorhabditis	O2.11	HPT48	elegans
O3	11-May-24	near Bromo volcano	bushes in volcanic ash landscape	rotting monocot leaves	-7.934225, 112.953556	2157
O4	11-May-24	near Bromo volcano	bushes in volcanic ash landscape	live Orthoptera, (Orthoptera: Tettigoniidae)	-7.934225, 112.953556	2157
O5	11-May-24	near Bromo volcano	bushes in volcanic ash landscape	rotting monocot leaves, humus	-7.923953, 112.963469	2130
O6	11-May-24	near Bromo volcano	bushes in volcanic ash landscape	Montbretia flowers on ground, not very rotten	-7.923922, 112.963403	2130
O7	11-May-24	near Bromo volcano	bushes in volcanic ash landscape	rotting monocot leaves, humus	-7.923819, 112.963486	2129
O8	11-May-24	near "Bromo Hillside" viewpoint		rotting Brugmansia flowers	-7.97343, 112.925825	2373
O9	11-May-24	near "Bromo Hillside" viewpoint		rotting leaves, quite dry	-7.9728, 112.9255	2370	Caenorhabditis	O9.12	HPT49	sp. 80 = brawijaya
O10	11-May-24	near "Bromo Hillside" viewpoint		hard fungus	-7.972528, 112.925306	2361
O11	11-May-24	near "Bromo Hillside" viewpoint		acacia fungus, hard	-7.970788, 112.922738	2364
O12	11-May-24	near "Bromo Hillside" viewpoint		rotting Brugmansia flowers	-7.974344, 112.926317	2350
O14 (O13 missing)	11-May-24	near Dusun Daran Ijo, Ngadas	potato farm	roting potatoes in heap	-7.979200, 112.916864	2205
O15	11-May-24	near Dusun Daran Ijo, Ngadas	potato farm	roting potatoes in heap, ca. 10 m from previous	-7.979722, 112.913861	2202
O16	11-May-24	road down from Bromo to Malang	forest	rotting tree fern, base of petiole, not on ground	-7.990008, 112.891464	1824
O17	11-May-24	road down from Bromo to Malang	forest	heap of rotting vegetal matter, mostly rotting stem, a citrus peal	-7.990194, 112.891306	1822
O18	11-May-24	road down from Bromo to Malang	forest	rotting wild Musa pseudostems	-7.99746, 112.87387	1582	Caenorhabditis	O18.11	HPT50	sp. 80 = brawijaya (type strain)
O19	11-May-24	road down from Bromo to Malang	forest	rotting wild Musa pseudostems	-7.997444, 112.873944	1584
							Female-male	Positive for Caenorhabditis
On plates in Paris 20 May							Selfing
Total Caenorhabditis = 3

### Sheet: Bali (13)
Sample ID	Date	Location	Landscape	Sample type	Latitude, Longitude	Elevation (meters)	Cultures and observations	Isolation name	Strain 1	Species
A1	2024-05-14	Sayan		rotting banana pseudostem	-8.5143, 115.24365	200		A1.1	HPT51	nigoni
A2	2024-05-14	Sayan		rotting banana pseudostem	-8.514936, 115.243183	196
A3	2024-05-14	Sayan		rotting banana pseudostem	-8.51746, 115.24365	190
A4	2024-05-14	Ubud		rotting banana pseudostem	-8.503394, 115.254722	191
A5	2024-05-14	Ubud		rotting banana pseudostem	-8.50460, 115.25536	194
A6	2024-05-15	Megwi		rotting Ficus fruits (F. benjamina)	-8.5405, 115.1725	130	Caenorhabditis with males	A6.2	HPT52	briggsae
A7	2024-05-15	Megwi		rotting Morinda citrifolia (noni) fruits	-8.5414, 115.1729	130
A8	2024-05-15	Marga		rotting Terminalia catappa fruits (badam nuts)	-8.526342, 115.167778	151	Caenorhabditis	A8.1	HPT53	briggsae
A9	2024-05-15	Marga		rotting banana pseudostem	-8.526064, 115.167381	161
A10	2024-05-15	Marga		rotting banana pseudostem	-8.529694, 115.164519	139
A11	2024-05-15	Marga		rotting banana pseudostem	-8.529781, 115.164275	127
A12	2024-05-15	Marga		rotting coconut	-8.530492, 115.164917	139	Caenorhabditis	A12.1	HPT54	briggsae
A13	2024-05-15	Marga		rotting banana pseudostem	-8.530750, 115.164939	139	Caenorhabditis	A13.2	HPT55	briggsae
A14	2024-05-15	Marga		rotting Ficus fruits (red figs on trunk)	-8.527006, 115.166572	146
A24	2024-05-17	Marga		rotting Calathea lutea inflorescences on plant	-8.52582, 115.16749	148
A25	2024-05-17	Marga		rotting Calathea lutea inflorescences on plant	-8.52582, 115.167492	148	Caenorhabditis	A25.1	HPT56	tropicalis
A26	2024-05-17	Marga		rotting Calathea lutea inflorescence on ground	-8.52582, 115.167495	147
A27	2024-05-17	Marga		rotting stem of taro	-8.52542, 115.16739	149	Caenorhabditis	A27.1	HPT57	nigoni
A20	2024-05-17	Marga		rotting Ficus fruits	-8.52275, 115.16559	157
A28	2024-05-17	Marga		rotting banana pseudostem	-8.524806, 115.166961	145
A29	2024-05-17	Marga		fungi (old) on fallen tree trunk	-8.524164, 115.165231	153
A30	2024-05-17	Marga		leaf litter (same area as A31-32)	-8.5250, 115.16700	145	Caenorhabditis	A30.4	HPT58	briggsae
A31	2024-05-17	Marga		rotting fruits, long (2), quite hard	-8.5251, 115.16695	145
A32	2024-05-17	Marga		rotting jackfruit	-8.52505 115.16695	145
A33	2024-05-17	Marga		rotting fruits, blue skin, ca. 1-2 cm diameter	-8.52519, 115.16689	144	Caenorhabditis	A33.1	HPT59	briggsae
A34	2024-05-17	Marga		rotting Plumeria flowers on the ground	-8.52522, 115.16686	144	Caenorhabditis	A34.1	HPT60	briggsae
A15	2024-05-16	Ababi		rotting palm fruits (likely Adonidia merrellii)	-8.413189, 115.588023	282	Caenorhabditis	A15.3	HPT61	brenneri
A16	2024-05-16	Ababi		rotting Musa velutina fruits on plant	-8.41195, 115.58676	290
A17	2024-05-16	Ababi		rotting Inocarpus fagifer fruits (Tahitian chestnuts)	-8.41222, 115.58591	292	Caenorhabditis	A17.1	HPT62	briggsae
A18	2024-05-16	Ababi		rotting taro fruit, one on plant, part of other on ground	-8.41226, 115.58612	292
A19	2024-05-16	Ababi		rotting taro stem, not on ground	-8.41226, 115.58612	292
A21	2024-05-16	Besakih		rotting Heliconia flowers on plant	-8.3728, 115.4541	970
A22	2024-05-16	Besakih		rotting goiavas	-8.3728, 115.45415	970
A23	2024-05-16	Besakih		rotting corn	-8.37285, 115.4541	970	Caenorhabditis	A23.1	HPT63	briggsae
On plates in Paris on 20 May							Female-male	Positive for Caenorhabditis
							Selfing
Total Caenorhabditis = 13
