## Supplementary material for "Five new *Caenorhabditis* species from Indonesia provide exceptions to Haldane’s rule and partial fertility of interspecific hybrids": Table S2

### Sheet: Crosses male-female strains
	conclusion (to be confirmed)	indonesiana n. sp.	ubi n. sp.	indonesiana n. sp.	indonesiana n. sp.	indonesiana n. sp.	indonesiana n. sp.	indonesiana n. sp.	nigoni	nigoni	indonesiana n. sp.	indonesiana n. sp.	malinoi n.sp.	malinoi n.sp.	malinoi n.sp.	malinoi n.sp.	malinoi n.sp.	ceno n. sp.	ceno n. sp.	indonesiana n. sp.	ceno n. sp.	brawijaya n. sp.	brawijaya n. sp.	nigoni	nigoni	brenneri
		Batu waterfall, east Java	Batu waterfall, East Java	Batu waterfall,East Java	UB Forest, East Java	UB Forest, East Java	UB Forest, East Java	UB Forest, East Java	Lombok	Lombok	Lombok	Lombok	Malino, South Sulawesi	Malino, Sulawesi	Malino, Sulawesi	Malino, Sulawesi	Malino, Sulawesi	Sulawesi forest	Sulawesi forest	Sulawesi forest	Sulawesi forest	Bromo route, Java	Bromo route, Java	Bali	Bali	Bali
	Female	B3.11	B10.1	B23.1	U16.11	U17.1	U19.2	U26.11	L14.1	L22.1	L48.1	L50.1	S15.1	S17.3	S23.2	S27.1	S28.2	S36.1	S39.1	S41.2	S41.3	O9.12	O18.11	A1.1	A27.1	A15.3	C. brenneri	C. wallacei	C. nigoni	C. zanzibari	C. sp. 41	C. tribulationis	C. sinica	C. sp. 44	C. sp. 62
Male		HPT3	HPT5	HPT10	HPT14	HPT15	HPT17	HPT20	HPT26	HPT27	HPT30	HPT31	HPT35	HPT36	HPT38	HPT40	HPT41	HPT43	HPT44	HPT46	HPT47	HPT49	HPT50	HPT51	HPT57	HPT61	LKC28	JU1873	JU1325	JU2161	BRC20276	JU2774	JU727	BRC20300	JU4050
B3.11	HPT3			n=2+																								n=1- (embryos)						n=1- (embryos)	n=1- (embryos)
B10.1	HPT5		n=1+	n=2- (few embryos in one)					n=1- (few embryos)				n=2- (L1 larvae)					small F1 males, arrested larvae (2/2)	small F1 males, arrested larvae				n=1- (embryos)					n=1- (embryos?)		n=1- (embryos)	F1 females, many (2/4); mostly adult females, some small males (2/4)#	F1 males (1/3); 1 larva only (1/3); 4 L (1/3)	n=1- (embryos)
B23.1	HPT10	n=1+	n=1-			n=1+		n=1+	n=1-			n=2+								n=1+			n=1-		n=1-	n=1-	n=1- (embryos)	n=1-						n=2-	n=1- (embryos)
U16.11	HPT14					n=1+
U17.1	HPT15			n=1+	n=1+		n=1+	n=1+
U19.2	HPT17					n=1+
U26.11	HPT20			n=1+		n=1+
L14.1	HPT26									n=1+		n=2-						n=1- (embryos)					n=1- (embryos)		n=1+	n=2- (embryos)	n=1- (embryos)		n=1+
L22.1	HPT27								n=1+	n=1+
L48.1	HPT30											n=1+
L50.1	HPT31	n=1+							n=1-		n=1+
S15.1	HPT35		n=3- (embryos)						n=1- (embryos)			n=1-		n=1+	n=2+	n=1+	n=1+	n=2- (embryos)	n=5- (embryos)	n=1- (embryos)	n=1- (embryos)		n=2- (embryos)			n=1- (embryos)	n=1- (few embryos)	n=1-		n=1- (embryos)	n=1- (embryos)	n=1- (embryos)	n=1- (embryos)
S17.3	HPT36												n=1+				n=1+	n=4- (embryos)	n=2- (embryos)
S23.2	HPT38												n=2+					n=1- (embryos)		n=1- (embryos)
S27.1	HPT40												n=1+
S28.2	HPT41												n=1+					n=1- (embryos)
S36.1	HPT43		n=2- many dead embryos, a few larvae on 1/2 plates)						n=1- (embryos)			n=1-	F1 males (6/6) do not cross to either parent (at least 3 replicates per cross)		2 F1 males	F1 males	F1 males		n=2+		n=1+		n=1- (embryos)		n=1- (embryos)		n=1- (embryos)			n=1- (embryos)	n= 1- few L1	n=2- (embryos)	n=1- (embryos)
S39.1	HPT44												F1 males	F1 males (2/2)		F1 males	F1 males	n=1+										n=1-				n=1- (embryos)
S41.2	HPT46			n=1+								n=1+	n=1-					n=1- (embryos)			n=2- (embryos)
S41.3	HPT47												F1 males (2/2)					n=1+		n=2- (embryos in one)
O9.12	HPT49																						n=1+							n=1- (few embryos)		n=1- (few embryos)
O18.11	HPT50		n=2- (embryos)	n=3- (embryos)					n=1- (embryos)			n=1- (tiny embryos)	n=2- (embryos)					n=1- (embryos)				n=1+	n=1+			n=1- (embryos)		n=1-		n=1- (embryos)	n=1- (embryos)	few larvae	a few F1 females
A1.1	HPT51																								n=1+	n=1-
A27.1	HPT57								n=1+															n=1+		n=1-			n=1+
A15.3	HPT61			n=1- (embryos)					n=2- (oocytes/embryos)				n=2- (embryos on one plate)										n=1-		n=1-		n=1+
C. brenneri	LKC28		n=1-						n=1-			n=1-	n=1-					n=1- (embryos)					n=1-			n=1+
C. wallacei	JU1873			n=1- (embryos)					n=1-				n=1-												n=1-	n=1- (few embryos)
C. nigoni	JU1325								n=1+																n=1+
C. zanzibari	JU2161		dauer-like larvae, small adult females? (1/2); dauers (1/2)										n=1- (a few L1)					n=1- (embryos)	n=1- (a few dead L1)			L2d larvae (1/3); 1 L1 (1/3); embryos (1/3)	embryos (1/3), F1 males (2/3)								n=1- (L2d/dauers)
C. sp. 41	BRC20276		F1 females (some abnormal) and some males (8/8)*										n=1- (embryos)					n=1- (embryos)	n=1- (a few dead L1)			n=1- (embryos)	n=2- (embryos)									n=1- (embryos)	n=1- (embryos)
C. tribulationis	JU2774		n=1- (embryos)										dauer-like larvae (2/2)	dauer-like larvae				small F1 females (abnormal gonads), "dauers" (3/3)	small F1 females (abnormal gonads), "dauers" (2/2)			n=1- (few embryos)	n=1- (embryos)								n=1- (few L2d-like larvae)
C. sinica	JU727		n=1- (embryos)										n=1- (embryos, L1 tracks)	n=1- (embryos)				n=1- (embryos)	n=1- (embryos)				n=1- (embryos)								n=1- (embryos)
C. sp. 44	BRC20300			n=1- (embryos)
C. sp. 62	JU4050	n=1- (embryos)		n=2- (embryos)																											n=1-
		Legend:
		no larval progeny. The presence of embryos is noted. If not, the females only produced degenerating oocytes or did not lay at all.
		larvae, but no adults
		adult F1s, also many dead embryos in most cases
		adult F1s who could produce larval progeny, albeit with a large porportion of dead embryos
		abundant F1 and F2 progeny
		*
		20 & 25°C	some replicates built a F2/F3 population on the plate of the first generation cross; 5 F1 females x 5 F1 males gave no or few progeny (2/2)
		20°C	F1 females gave a few larvae with BRC20276 males, some adult males and females with HPT5 males
		20°C	F1 males could cross well to BRC20276 parent (3/3) but not to HPT5 (few scrawny M/F; 2/2);
		upon a new thaw of the strains:
		20°C	F1 males could cross to both parents and gave mostly males with BRC20276 females and both sexes with HPT5 (2/2 for both)
		#	no population built up on plate of the first generation cross in all cases
		25°C	F1 females did not produce larval progeny with either parent in the replicates performed at 25°C (2 crosses to each parent)
		20°C	F1 females produced some (very few) adult progeny (n=1 for each)
		upon a new thaw of the strains:
		20°C	idem, very few progeny if any
