## Supplementary material for "Five new *Caenorhabditis* species from Indonesia provide exceptions to Haldane’s rule and partial fertility of interspecific hybrids": Table S3

### Sheet: Sheet1
Species	Strain	C_buscoComplete	S_buscoSingle	D_buscoDup	F_buscoFragment	M_buscoMissing	PhylogenyGenes	PhylogenySites	Source	Reference	Type	SourceFile
sp. 77	HPT10	95	71	24	2	3	1557	602788	MAF		Transcriptome
sp. 78	HPT35	96	46.5	49.5	1.4	2.6	1103	398233	MAF		Transcriptome
sp. 79	HPT43	97.2	74.9	22.3	0.6	2.2	1700	687163	MAF		Transcriptome
sp. 81	HPT5	97.6	73.4	24.2	0.4	2	1661	661782	MAF		Transcriptome
sp. 80	HPT50	96.3	67.6	28.7	1.5	2.2	1533	608000	MAF		Transcriptome
brenneri	PB2801	95.1	67.2	27.9	1.4	3.5	1261	514485	WormBase	WormBase	Genome	caenorhabditis_brenneri.PRJNA20035.WBPS19.protein.fa.gz
briggsae	VX34	99.4	58.9	40.5	0.1	0.5	1361	517582	NCBI	Stevens et al 2022 GBE	Genome	GCA_022453885.1_ASM2245388v1_protein.faa.gz
doughertyi	JU1771	97.8	86.8	11	1.1	1.1	1728	701742	CGPv1archive	Stevens et al. 2019 Ev Lett	Genome	Caenorhabditis_doughertyi_JU1771_v1.proteins.fa.gz
elegans	VC2010	99	71.7	27.3	0.4	0.6	1585	633456	WormBase	Yoshimura et al.	Genome	c_elegans.PRJEB28388.WS292.protein.fa.gz
inopinata	NKZ35	98.7	97.7	1	0.2	1.1	1790	725762	WormBase	Kanzaki et al. 2018	Genome	caenorhabditis_inopinata.PRJDB5687.WBPS19.protein.fa.gz
kamaaina	QG2077	95.8	74.2	21.6	1	3.2	1641	654229	NCBI	Salome Correa et al.	Transcriptome	NCBI transcriptome assembly (TSA) GKXB00000000
latens	PX534	90.5	85	5.5	2.8	6.7	1440	582695	CGPv1archive	Stevens et al. 2019 Ev Lett	Genome	Caenorhabditis_latens_PX534_v1.proteins.fa.gz
nigoni	JU1422	97.2	66.4	30.8	1.3	1.5	1440	572044	WormBase	Yin et al. 2018	Genome	caenorhabditis_nigoni.PRJNA384657.WBPS19.protein.fa.gz
oiwi	ECA1100	96.1	79.2	16.9	0.9	3	1598	647732	CGPv2	caenorhabditis.org	Genome	COIWI.caenorhabditis_oiwi_ECA1100_v2.proteins.faa
remanei	PX506	93.1	91.9	1.2	0.8	6.1	1723	694943	NCBI	Teterina et al.	Genome	GCF_010183535.1_CRPX506_protein.faa.gz
sinica	JU800	93.3	68.9	24.4	3.1	3.6	1437	563433	CGPv1archive	Stevens et al. 2019 Ev Lett	Genome	Caenorhabditis_sinica_JU800_v1.proteins.fa.gz
sp. 33	BRC20065	97.9	82.3	15.6	0.3	1.8	1674	683990	CGPv2	caenorhabditis.org	Genome	CSP33.caenorhabditis_sp33_BRC20065_v2.proteins.faa
sp. 41	BRC20276	98.7	89.7	9	0.6	0.7	1797	728708	CGPv2	caenorhabditis.org	Genome	CSP41.caenorhabditis_sp41_BRC20276_v2.proteins.faa
sp. 44	BRC20300	99.1	88.4	10.7	0.2	0.7	1794	726593	CGPv2	caenorhabditis.org	Genome	CSP44.caenorhabditis_sp44_BRC20300_v2.proteins.faa
sp. 48	BRC20454	97.8	80.9	16.9	0.5	1.7	1672	678325	CGPv2	caenorhabditis.org	Genome	CSP48.caenorhabditis_sp48_BRC20454_v2.proteins.faa
sp. 51	QG2939	94.5	74.1	20.4	1.2	4.3	1633	651056	NCBI	Salome Correa et al.	Transcriptome	NCBI transcriptome assembly (TSA) GKWY00000000
sp. 54	BRC20483	96.7	79	17.7	1	2.3	1642	661254	CGPv2	caenorhabditis.org	Genome	CSP54.caenorhabditis_sp54_BRC20483_v2.proteins.faa
tribulationis	JU2818	97.8	86.9	10.9	0.9	1.3	1753	706274	CGPv1archive	Stevens et al. 2019 Ev Lett	Genome	Caenorhabditis_sp40_JU2818_v1.proteins.fa.gz
tropicalis	JU1373	89.9	76.2	13.7	3	7.1	1471	571062	WormBase	WormBase	Genome	caenorhabditis_tropicalis.PRJNA53597.WBPS19.protein.fa.gz
wallacei	JU1898	97.7	82.9	14.8	0.7	1.6	1703	687465	CGPv2	Stevens et al. 2020 Current Biology	Genome	CWALL.caenorhabditis_wallacei_JU1898_v2.proteins.faa
zanzibari	JU2190	97.9	87.7	10.2	0.9	1.2	1750	704687	CGPv1archive	Stevens et al. 2019 Ev Lett	Genome	Caenorhabditis_sp26_JU2190_v1.proteins.fa.gz
