## Supplementary material for "Five new *Caenorhabditis* species from Indonesia provide exceptions to Haldane’s rule and partial fertility of interspecific hybrids": Table S4

	HPT10	HPT35	HPT43	tribulationis	HPT5	sp. 41	zanzibari	HPT50	sinica	briggsae	nigoni	latens	remanei	sp. 33	elegans	inopinata	kamaaina	oiwi	sp. 54	brenneri	sp. 48	sp. 44	sp. 51	doughertyi	tropicalis	wallacei
HPT10	0	0.166510902	0.167794527	0.167294314	0.164286847	0.166090284	0.160139384	0.164909907	0.161795323	0.16581862	0.162582904	0.151511898	0.149434918	0.151065483	0.180324362	0.215501457	0.212603688	0.213913013	0.146912088	0.136947083	0.136628473	0.140367152	0.133920999	0.125058961	0.126917145	0.115988109
HPT35	0.166510902	0	0.026325471	0.030262011	0.04307184	0.044875277	0.058067396	0.070586825	0.067472241	0.105989269	0.102753553	0.119937193	0.117860213	0.119490778	0.16552455	0.200701645	0.197803876	0.199113201	0.132112276	0.145811688	0.145493078	0.149231757	0.142785604	0.141707097	0.15542881	0.144499775
HPT43	0.167794527	0.026325471	0	0.031545636	0.044355465	0.046158902	0.059351021	0.07187045	0.068755866	0.107272894	0.104037178	0.121220818	0.119143838	0.120774403	0.166808175	0.20198527	0.199087501	0.200396826	0.133395901	0.147095313	0.146776703	0.150515382	0.144069229	0.142990722	0.156712435	0.1457834
tribulationis	0.167294314	0.030262011	0.031545636	0	0.043855252	0.04565869	0.058850809	0.071370237	0.068255653	0.106772681	0.103536965	0.120720605	0.118643625	0.12027419	0.166307963	0.201485057	0.198587288	0.199896613	0.132895688	0.1465951	0.14627649	0.150015169	0.143569016	0.142490509	0.156212222	0.145283187
HPT5	0.164286847	0.04307184	0.044355465	0.043855252	0	0.020463703	0.055843341	0.068362769	0.065248185	0.103765213	0.100529497	0.117713137	0.115636158	0.117266722	0.163300495	0.198477589	0.19557982	0.196889146	0.129888221	0.143587632	0.143269023	0.147007702	0.140561548	0.139483042	0.153204755	0.142275719
sp. 41	0.166090284	0.044875277	0.046158902	0.04565869	0.020463703	0	0.057646779	0.070166207	0.067051623	0.105568651	0.102332935	0.119516575	0.117439595	0.11907016	0.165103933	0.200281027	0.197383258	0.198692583	0.131691659	0.14539107	0.14507246	0.148811139	0.142364986	0.141286479	0.155008192	0.144079157
zanzibari	0.160139384	0.058067396	0.059351021	0.058850809	0.055843341	0.057646779	0	0.064215306	0.061100723	0.09961775	0.096382035	0.113565675	0.111488695	0.113119259	0.159153032	0.194330127	0.191432357	0.192741683	0.125740758	0.13944017	0.13912156	0.142860239	0.136414086	0.135335579	0.149057292	0.138128256
HPT50	0.164909907	0.070586825	0.07187045	0.071370237	0.068362769	0.070166207	0.064215306	0	0.059768579	0.104388274	0.101152558	0.118336198	0.116259218	0.117889783	0.163923555	0.19910065	0.196202881	0.197512206	0.130511281	0.144210693	0.143892083	0.147630762	0.141184609	0.140106102	0.153827815	0.142898779
sinica	0.161795323	0.067472241	0.068755866	0.068255653	0.065248185	0.067051623	0.061100723	0.059768579	0	0.10127369	0.098037974	0.115221614	0.113144634	0.114775199	0.160808972	0.195986066	0.193088297	0.194397622	0.127396698	0.141096109	0.140777499	0.144516178	0.138070025	0.136991518	0.150713231	0.139784196
briggsae	0.16581862	0.105989269	0.107272894	0.106772681	0.103765213	0.105568651	0.09961775	0.104388274	0.10127369	0	0.015321646	0.119244911	0.117167931	0.118798496	0.164832268	0.200009363	0.197111594	0.198420919	0.131419994	0.145119406	0.144800796	0.148539475	0.142093322	0.141014815	0.154736528	0.143807493
nigoni	0.162582904	0.102753553	0.104037178	0.103536965	0.100529497	0.102332935	0.096382035	0.101152558	0.098037974	0.015321646	0	0.116009195	0.113932215	0.11556278	0.161596553	0.196773647	0.193875878	0.195185203	0.128184279	0.14188369	0.14156508	0.145303759	0.138857606	0.137779099	0.151500812	0.140571777
latens	0.151511898	0.119937193	0.121220818	0.120720605	0.117713137	0.119516575	0.113565675	0.118336198	0.115221614	0.119244911	0.116009195	0	0.014732846	0.038648918	0.150525546	0.185702641	0.182804871	0.184114197	0.117113272	0.130812684	0.130494074	0.134232753	0.1277866	0.126708093	0.140429806	0.12950077
remanei	0.149434918	0.117860213	0.119143838	0.118643625	0.115636158	0.117439595	0.111488695	0.116259218	0.113144634	0.117167931	0.113932215	0.014732846	0	0.036571938	0.148448566	0.183625661	0.180727892	0.182037217	0.115036292	0.128735704	0.128417094	0.132155773	0.12570962	0.124631113	0.138352826	0.12742379
sp. 33	0.151065483	0.119490778	0.120774403	0.12027419	0.117266722	0.11907016	0.113119259	0.117889783	0.114775199	0.118798496	0.11556278	0.038648918	0.036571938	0	0.150079131	0.185256225	0.182358456	0.183667782	0.116666857	0.130366268	0.130047659	0.133786338	0.127340184	0.126261678	0.139983391	0.129054355
elegans	0.180324362	0.16552455	0.166808175	0.166307963	0.163300495	0.165103933	0.159153032	0.163923555	0.160808972	0.164832268	0.161596553	0.150525546	0.148448566	0.150079131	0	0.164024543	0.177782053	0.179091379	0.124751428	0.159625148	0.159306538	0.163045217	0.156599064	0.155520557	0.16924227	0.158313235
inopinata	0.215501457	0.200701645	0.20198527	0.201485057	0.198477589	0.200281027	0.194330127	0.19910065	0.195986066	0.200009363	0.196773647	0.185702641	0.183625661	0.185256225	0.164024543	0	0.212959148	0.214268473	0.159928523	0.194802243	0.194483633	0.198222312	0.191776159	0.190697652	0.204419365	0.193490329
kamaaina	0.212603688	0.197803876	0.199087501	0.198587288	0.19557982	0.197383258	0.191432357	0.196202881	0.193088297	0.197111594	0.193875878	0.182804871	0.180727892	0.182358456	0.177782053	0.212959148	0	0.031755211	0.157030753	0.191904473	0.191585864	0.195324543	0.18887839	0.187799883	0.201521596	0.19059256
oiwi	0.213913013	0.199113201	0.200396826	0.199896613	0.196889146	0.198692583	0.192741683	0.197512206	0.194397622	0.198420919	0.195185203	0.184114197	0.182037217	0.183667782	0.179091379	0.214268473	0.031755211	0	0.158340079	0.193213799	0.192895189	0.196633868	0.190187715	0.189109208	0.202830921	0.191901886
sp. 54	0.146912088	0.132112276	0.133395901	0.132895688	0.129888221	0.131691659	0.125740758	0.130511281	0.127396698	0.131419994	0.128184279	0.117113272	0.115036292	0.116666857	0.124751428	0.159928523	0.157030753	0.158340079	0	0.126212874	0.125894264	0.129632943	0.12318679	0.122108283	0.135829996	0.124900961
brenneri	0.136947083	0.145811688	0.147095313	0.1465951	0.143587632	0.14539107	0.13944017	0.144210693	0.141096109	0.145119406	0.14188369	0.130812684	0.128735704	0.130366268	0.159625148	0.194802243	0.191904473	0.193213799	0.126212874	0	0.023192692	0.08480313	0.078356977	0.112143278	0.125864991	0.114935955
sp. 48	0.136628473	0.145493078	0.146776703	0.14627649	0.143269023	0.14507246	0.13912156	0.143892083	0.140777499	0.144800796	0.14156508	0.130494074	0.128417094	0.130047659	0.159306538	0.194483633	0.191585864	0.192895189	0.125894264	0.023192692	0	0.08448452	0.078038367	0.111824668	0.125546381	0.114617345
sp. 44	0.140367152	0.149231757	0.150515382	0.150015169	0.147007702	0.148811139	0.142860239	0.147630762	0.144516178	0.148539475	0.145303759	0.134232753	0.132155773	0.133786338	0.163045217	0.198222312	0.195324543	0.196633868	0.129632943	0.08480313	0.08448452	0	0.072413673	0.115563347	0.12928506	0.118356024
sp. 51	0.133920999	0.142785604	0.144069229	0.143569016	0.140561548	0.142364986	0.136414086	0.141184609	0.138070025	0.142093322	0.138857606	0.1277866	0.12570962	0.127340184	0.156599064	0.191776159	0.18887839	0.190187715	0.12318679	0.078356977	0.078038367	0.072413673	0	0.109117194	0.122838907	0.111909871
doughertyi	0.125058961	0.141707097	0.142990722	0.142490509	0.139483042	0.141286479	0.135335579	0.140106102	0.136991518	0.141014815	0.137779099	0.126708093	0.124631113	0.126261678	0.155520557	0.190697652	0.187799883	0.189109208	0.122108283	0.112143278	0.111824668	0.115563347	0.109117194	0	0.113976869	0.103047834
tropicalis	0.126917145	0.15542881	0.156712435	0.156212222	0.153204755	0.155008192	0.149057292	0.153827815	0.150713231	0.154736528	0.151500812	0.140429806	0.138352826	0.139983391	0.16924227	0.204419365	0.201521596	0.202830921	0.135829996	0.125864991	0.125546381	0.12928506	0.122838907	0.113976869	0	0.068347203
wallacei	0.115988109	0.144499775	0.1457834	0.145283187	0.142275719	0.144079157	0.138128256	0.142898779	0.139784196	0.143807493	0.140571777	0.12950077	0.12742379	0.129054355	0.158313235	0.193490329	0.19059256	0.191901886	0.124900961	0.114935955	0.114617345	0.118356024	0.111909871	0.103047834	0.068347203	0
